# Rejuvenating aged osteoprogenitors for bone repair

**DOI:** 10.1101/2024.10.22.619605

**Authors:** Joshua Reeves, Pierre Tournier, Pierre Becquart, Robert Carton, Yin Tang, Alessandra Vigilante, Dong Fang, Shukry J Habib

## Abstract

Aging is marked by a decline in tissue regeneration, posing significant challenges to an increasingly older population. Here, we investigate age-related impairments in calvarial bone healing and introduce a novel two-part rejuvenation strategy to restore youthful repair. We demonstrate that aging negatively impacts the calvarial bone structure and its osteogenic tissues, diminishing osteoprogenitor number and function and severely impairing bone formation. Notably, increasing osteogenic cell numbers locally fails to rescue repair in aged mice, identifying the presence of intrinsic cellular deficits. Our strategy combines Wnt-mediated osteoprogenitor expansion with intermittent fasting, which leads to a striking restoration of youthful levels of bone healing. We find that intermittent fasting improves osteoprogenitor function, benefits that can be recapitulated by modulating NAD^+^ dependent pathways or the gut microbiota, underscoring the multifaceted nature of this intervention. Mechanistically, we identify mitochondrial dysfunction as a key component in age-related decline in osteoprogenitor function and show that both cyclical nutrient deprivation and Nicotinamide mononucleotide rejuvenate mitochondrial health, enhancing osteogenesis. These findings offer a promising therapeutic avenue for restoring youthful bone repair in aged individuals, with potential implications for rejuvenating other tissues.
