## Supplementary File 1 for "Rejuvenating aged osteoprogenitors for bone repair"

### Sheet: Supplementary Table 1
		Inactive						Active
		Young	Adult	Aged	Aged + IF	Aged + NMN	Aged + Akk	Young	Adult	Aged	Aged + IF	Aged + NMN	Aged + Akk
Inactive	Young
	Adult	*
	Aged	****	*
	Aged + IF	*	ns	****
	Aged + NMN	*	ns	****	ns
	Aged + Akk	***	ns	****	*	ns
Active	Young	ns	*	****	*	*	***
	Adult	ns	*	****	*	*	***	ns
	Aged	****	*	*	***	**	*	****	****
	Aged + IF	ns	ns	****	ns	ns	**	ns	ns	***
	Aged + NMN	ns	ns	****	ns	ns	**	ns	ns	***	ns
	Aged + Akk	ns	ns	****	ns	ns	**	ns	ns	****	ns	ns
	Supplementary Table 1: Statistical analysis of Fig. 1o. Stars and symbols indicate statistical significance calculated by one-way ANOVA followed by unpaired t-test with Welch's correction, or by ratio paired t-test (non-significant, p>0.05) when comparing inactive vs active within the same group (e.g. Young inactive vs Young active). Ns: non significant, *p<0.05, **p<0.01, ***p<0.001, ****p<0.000…
