## Supplementary File 2 for "Rejuvenating aged osteoprogenitors for bone repair"

### Sheet: Supplementary Table 2
Comparison	Tissue	Number of genes significantly impacted	Effect	Gene or pathway impacted (GO term)	Figure
CD90+ cells Young vs Aged	Periosteum	38	upregulated in Young	Cytosolic ribosome (GO: 0022626), FDR: 1.0E-30, FE: 14.2	Figure 2 - figure supplement 3a
		59		Collagen-containing extracellular matrix (GO: 0062023), FDR: 2.0E-29, FE: 6.8	Figure 2 - figure supplement 3a
	Suture mesenchyme	879		Structural constituent of ribosome (GO: 0003735), FDR: 2.45E-3, FE: 8.15	Figure 2 - figure supplement 3b
				Extracellular matrix structural constituent (GO: 0005201), FDR: 7.65E-08, FE: 4.58	Figure 2 - figure supplement 3b
CD90+ cells Adult vs Aged	Periosteum	1	down regulated in Aged	Wnt2 transcripts downregulated (FDR adjusted p value (q) = 1.16E-07)	Figure 2 - figure supplement 3c
CD90+ cells Young vs Adult	Periosteum	1	down regulated in Adult	Wnt2 transcripts downregulated (FDR adjusted p value (q) = 1.01E-09	Source Data 2 - Supp Table 5
CD90+ cells Young vs Aged	Suture mesenchyme	1	down regulated in Aged	Wnt2 transcripts downregulated (non-adjusted p value (p) = 1.58E-02)	Figure 2 - figure supplement 3b
CD90+ cells Adult vs Aged	Suture mesenchyme	1	down regulated in Aged	Wnt2 transcripts downregulated (p = 8.58E-03)	Figure 2 - figure supplement 3d
CD90+ cells Young vs Adult	Periosteum	1	down regulated in Adult	Lrp6 declined Adult vs Young (p = 4.14E-18)	Source Data 2 - Supp Table 5
CD90+ cells Young vs Aged	Periosteum	1	down regulated in Aged	Lrp6 declined Aged vs Young (p = 4.01E-06)	Figure 2 - figure supplement 3a
CD90+ cells Adult vs Aged	Periosteum	637	upregulated in Adult	NADH dehydrogenase complex assembly (GO:0010257), FDR: 9.9E-16, FE: 12.8	Figure 2 - figure supplement 3c
				NADH dehydrogenase (ubiquinone) activity (GO: 0008137), FDR: 7.1E-09, FE: 14.4	Figure 2 - figure supplement 3c
				Oxidative phosphorylation (GO: 0006119), FDR: 7.2E-20, FE: 9.6	Figure 2 - figure supplement 3c
	Suture mesenchyme	610		Mitochondrial ATP synthesis coupled proton transport (GO:0042776), FDR: 2.7E-09, FE: 9.3	Figure 2 - figure supplement 3d
				Oxidative phosphorylation (GO: 0006119), FDR: 5.6E-16, FE: 8.7	Figure 2 - figure supplement 3d
CD90+ cells Adult vs Aged	Periosteum		downregulated in Aged	Complex I gene (GO: 0005747) (p < 0.0001)	Figure 2 - figure supplement 3e-f
CD90+ cells Young vs Adult	Periosteum		downregulated in Adult	Complex I gene (GO: 0005747) (p < 0.0001)	Figure 2 - figure supplement 3e-f
CD90+ cells Igf1 low vs Igf1 high	Periosteum	85	upregulation in Igf1 low	Cell motility (GO: 0048870), FDR: 2.58E-08, FE: 4.40	Fig. 2c
		204	upregulation in Igf1 high	Collagen-containing extracellular matrix (GO: 0062023), FDR: 6.18E-38, FE: 14.41	Fig. 2c
				Oxidative phosphorylation (KEGG: mmu00190, FDR: 2.08E-03, FE: 5.97	Fig. 2c
				Respiratory chain complex (GO: 0098803), FDR: 1.43E-03, FE: 8.61	Fig. 2c
CD90+ cells proliferating vs non proliferating	Suture mesenchyme	855	upregulation in proliferating cells	Mitotic cell cycle (GO: 0000278), FDR: 1.0E-47, FE: 4.5	Fig. 2d-e
				ATP-dependent activity (GO: 0140657), FDR: 4.8E-08, FE: 2.6	Fig. 2d-e
CD90+ cells Aged vs Aged IF	Periosteum	98	upregulation in Aged IF	Response to cytokine (GO: 0034097), FDR: 2.91E-08, FE: 5.63	Fig. 4a
	Suture mesenchyme	297		Mitotic cell cycle (GO: 0000278), FDR: 1.2E-05, FE: 3.2	Fig. 4b
				Protein phosphorylation (GO: 0006468), FDR: 1.7E-05, FE: 2.4	Fig. 4b
	Periosteum	3		Dbp, Hlf, and Tef (each q < 0.05)	Figure 2 - figure supplement 3g-h
	Suture mesenchyme	1		Dbp (p < 0.05)	Figure 2 - figure supplement 3g-h
	Suture mesenchyme	>5		Genes under circadian control (e.g., Sirt1, Kat2b, Csnk1e, Ezh2, Fbxw11, Ucp2; all p < 0.05)	Fig. 4b
	Suture mesenchyme	7		transcriptional targets of Clock/Per2/Arntl (FDR: 6.42E-04, 2.95E-03, 1.23E-02 respectively)	Source Data 2 - Supp Table 12
Supplementary Table 2: RNAseq comparison data summary
